# Insights into the microevolution of SARS-ACE2 Interactions: In-silico analysis of glycosylation and SNP pattern

**DOI:** 10.1101/2022.06.29.498095

**Authors:** Pavan K Madasu, Arpita Maity, Surya K. Ghosh, Thyageshwar Chandran

## Abstract

The prefatory protein-glycan interaction and stabilizing protein-protein interaction of severe acute respiratory syndrome viruses with angiotensin-converting enzyme 2 play a significant role in complex formation thereby promoting endocytosis. The microevolution of SARS-CoV-2 over a period of time has a significant role in increasing the affinity of receptor-binding domain against angiotensin converting-enzyme 2. In the current study, we have corroborated the vitality of acquired SNPs over a period of time with increased affinity by using docking studies. The results indicate that the virus modulates the undesirable glycosylation sites by a series of substitution and deletion mutations. It uses bulky residues such as Tyr/Phe for dynamic arrest for quick stabilization of the complex, and Lys residues for stabilizing via hydrogen bond formation besides increasing the binding affinity to ease the cell entry.
