## Supplementary Tables for "Insights into the microevolution of SARS-ACE2 Interactions: In-silico analysis of glycosylation and SNP pattern"

### Sheet: Table S1
Mutations	Alpha	Beta	Gamma	Delta	Omicron 21K	Lambda	Mu	Kappa	Eta	Iota	20B/S 732A	20A/S 126A	20E EU1	21C Epsilon	20A/S 439K	S677H Robin1	S677P Pelican	20A EU2	20A/S 98F	20C/S 80Y	20B/S 626S	20B/S 1122L		Periodicity	Percentage
D614G	Yes	Yes	Yes	Yes	Yes	Yes	Yes	Yes	Yes	Yes	Yes	Yes		Yes		Yes	Yes							15	68.1818
E484A/K/Q		Yes	Yes		Yes		Yes	Yes	Yes	Yes		Yes												8	36.3636
P681H/R	Yes			Yes	Yes		Yes	Yes			Yes	Yes												7	31.8182
N501Y	Yes	Yes	Yes		Yes		Yes																	5	22.7273
H69_	Yes				Yes				Yes			Yes			Yes									4	18.1818
V70_	Yes				Yes				Yes			Yes			Yes									4	18.1818
Y144_/S	Yes				Yes		Yes		Yes			Yes												4	18.1818
L452R/Q				Yes		Yes		Yes						Yes										3	13.6364
K417N/T		Yes	Yes		Yes																			3	13.6364
S477N					Yes							Yes						Yes						3	13.6364
T478K				Yes	Yes						Yes													3	13.6364
H655Y			Yes		Yes				Yes															3	13.6364
T95I					Yes		Yes			Yes														2	9.09091
P26S/_			Yes									Yes												2	9.09091
A67V					Yes				Yes															1	4.54545
D80A/Y		Yes																		Yes				1	4.54545
Y145N/D					Yes		Yes																	1	4.54545
A222V				Yes									Yes											1	4.54545
L241_		Yes										Yes												1	4.54545
L242_		Yes										Yes												1	4.54545
A243_		Yes										Yes												1	4.54545
D253N/G						Yes				Yes														1	4.54545
A701V		Yes								Yes														1	4.54545
D950N				Yes			Yes																	1	4.54545
T1027I			Yes									Yes												1	4.54545
D1118H	Yes											Yes												1	4.54545
T19R/I				Yes																				1	4.54545
G142D/_					Yes																			1	4.54545
G339D					Yes																			1	4.54545
S371L/F					Yes																			1	4.54545
S373P					Yes																			1	4.54545
S375F					Yes																			1	4.54545
N440K					Yes																			1	4.54545
Q493R					Yes																			1	4.54545
Q498R					Yes																			1	4.54545
Y505H					Yes																			1	4.54545
N679K					Yes																			1	4.54545
N764K					Yes																			1	4.54545
D796Y					Yes																			1	4.54545
Q954H					Yes																			1	4.54545
N969K					Yes																			1	4.54545
L5F										Yes														1	4.54545
S13I														Yes										1	4.54545
L18F			Yes																					1	4.54545
T20N			Yes																					1	4.54545
Q52R									Yes															1	4.54545
G75V						Yes																		1	4.54545
T76I						Yes																		1	4.54545
S98F																			Yes					1	4.54545
V126A												Yes												1	4.54545
D138Y			Yes																					1	4.54545
V143_					Yes																			1	4.54545
W152C														Yes										1	4.54545
E154K								Yes																1	4.54545
E156_				Yes																				1	4.54545
F157_				Yes																				1	4.54545
R158G				Yes																				1	4.54545
R190S			Yes																					1	4.54545
N211_					Yes																			1	4.54545
D215G		Yes																						1	4.54545
H245Y												Yes												1	4.54545
R246_						Yes																		1	4.54545
S247_						Yes																		1	4.54545
Y248_						Yes																		1	4.54545
L249_						Yes																		1	4.54545
T250_						Yes																		1	4.54545
P251_						Yes																		1	4.54545
G252_						Yes																		1	4.54545
R346K							Yes																	1	4.54545
S438K															Yes									1	4.54545
G446S					Yes																			1	4.54545
F490S						Yes																		1	4.54545
G496S					Yes																			1	4.54545
T547K					Yes																			1	4.54545
A570D	Yes																							1	4.54545
A626S																					Yes			1	4.54545
Q677H/P																Yes	Yes							1	4.54545
T716I	Yes																							1	4.54545
T732A											Yes													1	4.54545
N856K					Yes																			1	4.54545
T859N						Yes																		1	4.54545
F888L									Yes															1	4.54545
L981F					Yes																			1	4.54545
S982A	Yes																							1	4.54545
Q1071H								Yes																1	4.54545
V1122L																						Yes		1	4.54545
V1176F			Yes																					1	4.54545
L24_																						Yes		1	4.54545
P25_																						Yes		1	4.54545
A27S																						Yes		1	4.54545
V213G																						Yes		1	4.54545
T376A																						Yes		1	4.54545
D405N																						Yes		1	4.54545
		Table S1: SNP mutants reported till now in the SARS variants. (The periodicity of the recurrent mutation are listed with their percentage values)
							Most recurring SNPs among all the SARS Variants
							Deletorious SNPs predicted by Predict SNP

### Sheet: Table S2
Mutation	PredictSNP	MAPP	PhD-SNP	PolyPhen-1	PolyPhen-2	SIFT	SNAP
L5F	0.75	0.75	0.83	-	-	0.53	0.5
S13I	0.6	0.79	0.78	-	-	0.53	0.56
L18F	0.68	0.78	0.83	0.59	0.4	0.74	0.67
T19R	0.63	0.65	0.72	0.67	0.74	0.53	0.72
T20N	0.83	0.79	0.78	0.67	0.87	0.76	0.77
P26S	0.74	0.73	0.89	0.67	0.41	0.73	0.55
Q52R	0.76	0.59	0.55	0.59	0.5	0.53	0.85
A67V	0.74	0.77	0.89	0.67	0.73	0.76	0.56
G75V	0.75	0.7	0.68	0.67	0.61	0.82	0.72
T76I	0.74	0.75	0.83	0.67	0.79	0.74	0.62
D80A	0.83	0.7	0.72	0.67	0.63	0.65	0.55
D80Y	0.75	0.71	0.58	0.67	0.7	0.76	0.81
T95I	0.61	0.64	0.58	0.74	0.68	0.79	0.72
S98F	0.65	0.77	0.68	0.67	0.4	0.74	0.72
V126A	0.6	0.65	0.72	0.67	0.41	0.53	0.72
D138Y	0.75	0.65	0.83	0.67	0.72	0.77	0.72
Y144S	0.75	0.76	0.83	0.67	0.79	0.82	0.81
Y145D	0.63	0.46	0.66	0.67	0.79	0.76	0.85
Y145N	0.63	0.8	0.66	0.59	0.87	0.76	0.81
W152C	0.51	0.71	0.58	0.74	0.65	0.66	0.85
E154K	0.74	0.63	0.89	0.67	0.69	0.81	0.62
R158G	0.74	0.74	0.78	0.67	0.73	0.75	0.62
R190S	0.51	0.74	0.72	0.67	0.59	0.79	0.81
D215G	0.83	0.73	0.83	0.67	0.72	0.76	0.55
A222V	0.83	0.7	0.89	0.67	0.79	0.76	0.61
H245Y	0.75	-	0.89	0.59	0.75	0.77	0.5
D253G	0.74	0.76	0.83	0.67	0.73	0.71	0.62
D253N	0.74	0.79	0.89	0.67	0.68	0.73	0.56
G339D	0.74	0.48	0.89	0.67	0.87	0.76	0.58
R346K	0.83	0.77	0.89	0.67	0.79	0.89	0.71
S371K	0.74	0.7	0.72	0.67	0.43	0.76	0.61
S371L	0.83	0.74	0.72	0.67	0.72	0.76	0.5
S373P	0.83	0.63	0.55	0.67	0.76	0.76	0.55
S375F	0.75	0.77	0.68	0.67	0.61	0.9	0.72
K417N	0.74	0.85	0.78	0.67	0.76	0.53	0.71
K417T	0.83	0.77	0.83	0.67	0.76	0.61	0.55
S438K	0.74	0.74	0.78	0.67	0.71	0.46	0.58
N440K	0.74	0.59	0.72	0.67	0.72	0.76	0.58
G446S	0.83	-	0.72	0.67	0.68	0.76	0.58
L452Q	0.6	0.65	0.51	0.59	0.47	0.76	0.56
L452R	0.65	0.84	0.59	0.59	0.4	0.81	0.72
S477N	0.83	0.8	0.89	0.67	0.68	0.82	0.5
T478K	0.63	0.82	0.72	0.67	0.68	0.87	0.56
E484A	0.83	0.7	0.78	0.67	0.71	0.78	0.58
E484K	0.83	0.75	0.78	0.67	0.63	0.77	0.5
E484Q	0.74	0.8	0.72	0.67	0.4	0.7	0.67
F490S	0.74	0.8	0.72	0.67	0.68	0.82	0.56
Q493R	0.75	-	0.83	0.67	0.87	0.78	0.62
G496S	0.63	-	0.66	0.67	0.54	0.46	0.67
Q498R	0.68	0.48	0.78	0.67	0.74	0.82	0.56
N501Y	0.6	0.64	0.72	0.59	0.43	0.53	0.55
Y505H	0.61	0.72	0.45	0.74	0.65	0.79	0.62
T547K	0.83	0.64	0.55	0.67	0.69	0.75	0.55
A570D	0.6	0.77	0.58	0.67	0.56	0.43	0.58
D614G	0.83	0.73	0.72	0.67	0.76	0.82	0.58
A626S	0.83	0.85	0.83	0.67	0.63	0.77	0.77
H655Y	0.74	0.72	0.59	0.67	0.74	0.76	0.61
Q677H	0.63	-	0.89	0.59	0.59	0.78	0.5
Q677P	0.83	-	0.78	0.67	0.71	0.77	0.5
N679K	0.83	-	0.72	0.67	0.74	0.76	0.5
P681H	0.75	-	0.89	0.67	0.64	0.71	0.62
P681R	0.83	-	0.89	0.67	0.68	0.67	0.55
A701V	0.83	0.7	0.83	0.67	0.68	0.73	0.58
T716I	0.63	0.7	0.66	0.67	0.43	0.79	0.58
T732A	0.83	0.64	0.78	0.67	0.7	0.9	0.67
N764K	0.72	0.64	0.73	0.59	0.65	0.79	0.72
D796Y	0.75	0.64	0.68	0.67	0.69	0.9	0.58
N856K	0.76	0.82	0.88	0.67	0.68	0.79	0.87
T859N	0.65	0.63	0.72	0.67	0.54	0.46	0.5
F888K	0.72	-	0.58	0.59	0.6	0.79	0.81
D950N	0.83	0.76	0.66	0.67	0.69	0.65	0.61
Q954H	0.74	0.75	0.78	0.67	0.63	0.53	0.56
N969K	0.55	0.48	0.82	0.67	0.45	0.76	0.89
L981F	0.83	0.74	0.68	0.67	0.68	0.75	0.71
S982A	0.83	0.64	0.83	0.67	0.69	0.73	0.67
T1027I	0.51	0.77	0.72	0.67	0.45	0.79	0.55
Q1071H	0.6	0.71	0.78	0.74	0.68	0.53	0.55
D1118H	0.55	0.43	0.78	0.74	0.65	0.46	0.5
V1122L	0.65	0.75	0.51	0.67	0.43	0.53	0.61
V1176F	0.83	0.75	0.66	0.67	0.64	0.9	0.67
		Deletorious
	Table S2: The nature of the SNPs classified using Predict SNP.

### Sheet: Table S3
SARS-CoV Variant	Orientation angle of interaction with ACE2
SARS-CoV	114.871
SARS-CoV-2	91.359
Delta	88.919
Lambda	107.918
Omicron	136.188
Delmicron	123.95
Lamicron	107.918
	Table S3: The angle of orientation between the receptor binding domain (RBD) of the SARS Variants with ACE2 receptor of Homo sapiens.
